# Honeybee gut microbiota modulates host behaviors and neurological processes

**DOI:** 10.1101/2020.12.19.423587

**Authors:** Zijing Zhang, Xiaohuan Mu, Qina Cao, Yao Shi, Xiaosong Hu, Hao Zheng

**Affiliations:** College of Food Science and Nutritional Engineering, China Agricultural University, 100083 Beijing, China

**Keywords:** *Apis mellifera*, gut microbiota, social behavior, metabolism, gut-brain axis

## Abstract

Honeybee is a highly social insect with a reach behavioral repertoire and is a versatile model for neurobiological research. The honeybee gut microbiota is composed of a limited number of bacterial phylotypes that play an important role in host health. However, it remains unclear whether the microbiota can shape brain profiles and behaviors. Here, we revealed that the gut microbiota is requisite for the olfactory learning and memory ability of honeybees and alters the level of neurotransmitters in the brain. Transcriptomic and proteomic analysis showed distinctive gene expression and protein signatures for gnotobiotic bees associated with different gut bacteria. Specifically, genes related to olfactory functions and labor division are most upregulated. Moreover, differentially spliced genes in the brains of colonized bees largely overlapped with the datasets for human autism. The circulating metabolome profiles identified that different gut species regulated specific module of metabolites in the host hemolymph. Most altered metabolites are involved in the amino acid and glycerophospholipid metabolism pathways for the production of neuroactive compounds. Finally, antibiotic treatment disturbed the gut community and the nursing behavior of worker bees under field conditions. The brain transcripts and gut metabolism was also greatly interfered in treated bees. Collectively, we demonstrate that the gut microbiota regulates honeybee behaviors, brain gene transcription, and the circulating metabolism. Our findings highlight the contributions of honeybee gut microbes in the neurological processes with striking parallels to those found in other animals, thus providing a promising model to understand the host-microbe interactions via the gut-brain axis.
