## Supplementary Data 6 for "Honeybee gut microbiota modulates host behaviors and neurological processes"

### Sheet: 6.1
Supplementary Data 6.1. The list of genomes of bacterial isolates in the database for MIDAS profiling. The completeness was estimeated by CheckM.
Phylotype	SDP	Strain	Accession_No	Host	Collection_site	Size_Mbp	Contig	Completeness
Apibacter	Apibacter-Acer	wkB309	NZ_PSZL00000000	Apis cerana	Malaysia: Genting	2.28908	22	100
Apibacter	Apibacter-Ador	wkB301A	NZ_PSZM00000000	Apis dorsata	Malaysia: Kuala Lumpur	2.75624	47	100
Apibacter	Apibacter-Ador	wkB180B	NZ_PSZN00000000	Apis dorsata	Singapore	2.62561	25	100
Apibacter	Apibacter-Bom	R-53146	FCOR00000000	Bombus lapidarius	Belgium: Ghent	2.3311	42	100
Bartonella	Barto-1	PEB0150	LXYS00000000	Apis mellifera	USA: West Haven, CT	2.58214	12	100
Bartonella	Barto-1	PEB0149	LXYT00000000	Apis mellifera	USA: West Haven, CT	2.52526	7	100
Bartonella	Barto-1	PEB0122	LXYU00000000	Apis mellifera	USA: West Haven, CT	2.60312	16	100
Bartonella	Barto-1	W8098	JACFOW000000000	Apis mellifera	China: Jilin	2.52074	17	100
Bartonella	Barto-1	W8099	JACFSN000000000	Apis mellifera	China: Jilin	2.6201	9	100
Bartonella	Barto-1	B10834G6	JACFOX000000000	Apis mellifera	China: Jilin	2.55528	12	100
Bartonella	Barto-1	W8151	JACFSO000000000	Apis mellifera	China: Jilin	2.51864	17	100
Bartonella	Barto-1	W8152	JACFSP000000000	Apis mellifera	China: Jilin	2.57148	10	100
Bartonella	Barto-1	W8167	JACFSQ000000000	Apis mellifera	China: Jilin	2.58495	18	100
Bartonella	Barto-2	BBC0122	CP015625	Apis mellifera	Switzerland: Lausanne	2.90721	1	100
Bartonella	Barto-2	B10834H15	JACFOL000000000	Apis mellifera	China: Jilin	2.77052	55	100
Bartonella	Barto-2	B10834G3	JACFOM000000000	Apis mellifera	China: Jilin	2.78075	35	100
Bartonella	Barto-2	W8125	JACFRR000000000	Apis mellifera	China: Jilin	2.78736	27	100
Bartonella	Barto-3	BBC0178	CP015820	Apis mellifera	Switzerland: Lausanne	2.60117	1	100
Bartonella	Barto-3	BBC0244	CP015821	Apis mellifera	Switzerland: Lausanne	2.64326	1	100
Bartonella	Barto-3	M0280	JACFSJ000000000	Apis mellifera	China: Jilin	2.63135	10	100
Bartonella	Barto-3	W8097	JACFON000000000	Apis mellifera	China: Jilin	2.64492	10	100
Bartonella	Barto-3	W8122	JACFOO000000000	Apis mellifera	China: Jilin	2.66338	8	100
Bartonella	Barto-3	M0176	JACFOP000000000	Apis mellifera	China: Jilin	2.61117	8	100
Bartonella	Barto-3	P0291	JACFOQ000000000	Apis mellifera	China: Jilin	2.6094	8	100
Bartonella	Barto-3	M0187	JACFOR000000000	Apis mellifera	China: Jilin	2.63726	24	100
Bartonella	Barto-3	M0190	JACFOS000000000	Apis mellifera	China: Jilin	2.60843	7	100
Bartonella	Barto-3	M0191	JACFOT000000000	Apis mellifera	China: Jilin	2.60925	7	100
Bartonella	Barto-3	M0192	JACFOU000000000	Apis mellifera	China: Jilin	2.6104	6	100
Bartonella	Barto-3	M0193	JACFOV000000000	Apis mellifera	China: Jilin	2.67598	112	98.7
Bartonella	Barto-3	M0283	JACFSK000000000	Apis mellifera	China: Jilin	2.6876	8	100
Bartonella	Barto-3	M0177	JACFOY000000000	Apis mellifera	China: Jilin	2.62282	3	100
Bifidobacterium	Bifido-1.1	A11	AWUO00000000	Apis mellifera	USA: Tucson, AZ	2.17929	38	97.41
Bifidobacterium	Bifido-1.1	Bin2	KQ033859	Apis mellifera	Sweden: Jonstorp	2.09478	9	97.03
Bifidobacterium	Bifido-1.1	wkB344	NPOQ00000000	Apis mellifera	Malaysia	2.08999	27	97.41
Bifidobacterium	Bifido-1.1	1460B	NZ_PCHJ00000000	honeybee	Italy	2.12182	38	97.64
Bifidobacterium	Bifido-1.1	ESL0200	NZ_QGLL00000000	Apis mellifera	Switzerland: Lausanne	1.93342	16	97.12
Bifidobacterium	Bifido-1.1	W8102	VMHK00000000	Apis mellifera	China: Jilin	2.05752	14	97.64
Bifidobacterium	Bifido-1.1	W8112	JACFQN000000000	Apis mellifera	China: Jilin	2.06208	9	97.64
Bifidobacterium	Bifido-1.1	W8115	JACFRS000000000	Apis mellifera	China: Jilin	2.06211	13	97.64
Bifidobacterium	Bifido-1.1	W8120	JACFRT000000000	Apis mellifera	China: Jilin	2.06445	9	97.64
Bifidobacterium	Bifido-1.1	M0109	JACFQF000000000	Apis mellifera	China: Jilin	2.06756	9	97.64
Bifidobacterium	Bifido-1.2	7101	AWUN00000000	Apis mellifera	USA: Tucson, AZ	2.11708	16	97.41
Bifidobacterium	Bifido-1.2	Bin7	KQ033885	Apis mellifera	Sweden: Jonstorp	2.13239	6	97.18
Bifidobacterium	Bifido-1.2	W8101	JACFRU000000000	Apis mellifera	China: Jilin	2.06675	3	97.18
Bifidobacterium	Bifido-1.2	W8103	JACFRV000000000	Apis mellifera	China: Jilin	2.07072	4	97.18
Bifidobacterium	Bifido-1.2	W8104	JACFRW000000000	Apis mellifera	China: Jilin	2.09649	6	96.73
Bifidobacterium	Bifido-1.2	W8105	JACFRX000000000	Apis mellifera	China: Jilin	2.06614	5	97.18
Bifidobacterium	Bifido-1.2	W8106	JACFRY000000000	Apis mellifera	China: Jilin	2.09589	6	96.73
Bifidobacterium	Bifido-1.2	W8107	JACFRZ000000000	Apis mellifera	China: Jilin	2.06612	5	97.18
Bifidobacterium	Bifido-1.2	W8113	JACFQZ000000000	Apis mellifera	China: Jilin	2.10007	15	97.18
Bifidobacterium	Bifido-1.2	W8116	JACFSA000000000	Apis mellifera	China: Jilin	2.03685	12	97.18
Bifidobacterium	Bifido-1.2	B14384H11	JACFPL000000000	Apis mellifera	China: Jilin	2.07573	10	97.18
Bifidobacterium	Bifido-1.2	M0353	JACFSB000000000	Apis mellifera	China: Jilin	2.26782	484	97.18
Bifidobacterium	Bifido-1.3	DSM-20089	JDTU00000000	Apis mellifera	Italy	2.19037	1	97.64
Bifidobacterium	Bifido-1.3	PRL2011	NC_018720	Apis mellifera var. ligustica	Italy	2.1673	1	97.64
Bifidobacterium	Bifido-1.3	ESL0170	NZ_QGLH00000000	Apis mellifera	Switzerland: Lausanne	2.17526	7	97.64
Bifidobacterium	Bifido-1.3	W8109	JACFPA000000000	Apis mellifera	China: Jilin	2.13872	14	97.64
Bifidobacterium	Bifido-1.3	W8110	JACFQO000000000	Apis mellifera	China: Jilin	2.13931	14	97.64
Bifidobacterium	Bifido-1.3	W8114	JACFRA000000000	Apis mellifera	China: Jilin	2.20479	22	97.64
Bifidobacterium	Bifido-1.3	W8118	JACFPB000000000	Apis mellifera	China: Jilin	2.20542	25	97.64
Bifidobacterium	Bifido-1.3	W8130	JACFPC000000000	Apis mellifera	China: Jilin	2.12549	8	97.43
Bifidobacterium	Bifido-1.4	Hma3	KQ034040	Apis mellifera	Sweden: Jonstorp	2.24522	7	97.12
Bifidobacterium	Bifido-1.4	wkB338	NPOR00000000	Apis mellifera	Malaysia	2.19598	49	97.12
Bifidobacterium	Bifido-1.4	ESL0198	NZ_QGLJ00000000	Apis mellifera	Switzerland: Lausanne	2.23561	12	97.12
Bifidobacterium	Bifido-1.4	ESL0199	NZ_QGLK00000000	Apis mellifera	Switzerland: Lausanne	2.16734	7	97.12
Bifidobacterium	Bifido-1.4	W8111	VMHJ00000000	Apis mellifera	China: Jilin	2.24161	9	97.12
Bifidobacterium	Bifido-1.4	W8117	JACFQG000000000	Apis mellifera	China: Jilin	2.23453	14	97.12
Bifidobacterium	Bifido-1.4	W6238G3	JACFSC000000000	Apis mellifera	China: Jilin	2.21795	13	97.12
Bifidobacterium	Bifido-1.4	B14448H7	JACFRB000000000	Apis mellifera	China: Jilin	2.24265	13	97.18
Bifidobacterium	Bifido-1.4	M0399	JACFSD000000000	Apis mellifera	China: Jilin	2.2215	15	97.12
Bifidobacterium	Bifido-1.4	M0404	JACFQP000000000	Apis mellifera	China: Jilin	2.24821	18	97.12
Bifidobacterium	Bifido-2	DSM-20214	CP006018	Apis mellifera	NA	1.72396	30	96.31
Bifidobacterium	Bifido-2	LMG18911	CP007287	Apis mellifera	NA	1.75515	1	95.71
Bifidobacterium	Bifido-2	DSM-20216	JDUF00000000	Apis mellifera	NA	1.741	67	95.86
Bifidobacterium	Bifido-2	Bma6	JXBX00000000	Apis mellifera	Sweden: Jonstorp	1.74971	6	95.86
Bifidobacterium	Bifido-2	ESL0197	NZ_QGLI00000000	Apis mellifera	Switzerland: Lausanne	1.71524	6	96.31
Bifidobacterium	Bifido-2	W8108	JACFOZ000000000	Apis mellifera	China: Jilin	1.80321	6	96.31
Bifidobacterium	Bifido-2	M0307	JACFSL000000000	Apis mellifera	China: Jilin	1.80293	5	96.31
Bifidobacterium	Bifido-Bom	DSM-19703	ATLK00000000	Bombus sp.	Czech Republic: South Bohemian Region	1.89524	4	94.97
Bifidobacterium	Bifido-Bom	R-53250	FMAM00000000	Bombus	NA	2.04645	18	97.37
Bifidobacterium	Bifido-Bom	R-52791	FMBL00000000	Bombus lapidarius	Gentbrugge Belgium	1.63366	4	95.93
Bifidobacterium	Bifido-Bom	DSM-22766	JGYK00000000	Bombus lucorum	Czech Republic: South Bohemian Region	1.82339	4	93.86
Bifidobacterium	Bifido-Bom	DSM-22767	NZ_JDUS00000000	Bombus lucorum	Czech Republic: South Bohemian Region	2.05247	5	97.03
Bifidobacterium	Bifido-Bom	DSM-22924	NZ_MWWS00000000	Bombus sp.	Czech Republic: South Bohemian Region	1.74133	15	92.43
Bifidobacterium	Bifido-Xyl	XV10	NZ_PDCG00000000	Xylocopa violacea	Italy	2.01758	104	97.95
Bifidobacterium	Bifido-Xyl	XV2	NZ_PDCH00000000	Xylocopa violacea	Italy	1.84846	98	94.73
Commensalibacter	Commensalibacter	ESL0284	NZ_QGLT00000000	Apis mellifera	Switzerland: Lausanne	1.94886	13	99
Commensalibacter	Commensalibacter	M0134	JACFQH000000000	Apis mellifera	China: Jilin	1.95711	13	99
Commensalibacter	Commensalibacter	M0266	JACFPM000000000	Apis mellifera	China: Jilin	1.95613	16	99
Commensalibacter	Commensalibacter	M0270	JACFPN000000000	Apis mellifera	China: Jilin	1.93049	14	99
Commensalibacter	Commensalibacter	M0267	JACFPO000000000	Apis mellifera	China: Jilin	1.95576	15	99
Commensalibacter	Commensalibacter	M0265	JACFPP000000000	Apis mellifera	China: Jilin	1.95597	15	99
Commensalibacter	Commensalibacter	M0133	JACFQI000000000	Apis mellifera	China: Jilin	1.95711	13	99
Commensalibacter	Commensalibacter	M0268	JACFPQ000000000	Apis mellifera	China: Jilin	1.95748	12	99
Commensalibacter	Commensalibacter	M0355	JACFQQ000000000	Apis mellifera	China: Jilin	1.9749	15	99
Commensalibacter	Commensalibacter	M0357	JACFQR000000000	Apis mellifera	China: Jilin	1.99527	19	99
Commensalibacter	Commensalibacter	W8133	JACFPR000000000	Apis mellifera	China: Jilin	1.97247	14	99
Commensalibacter	Commensalibacter	M0391	JACFPD000000000	Apis mellifera	China: Jilin	1.9596	12	99
Commensalibacter	Commensalibacter	M0402	JACFQS000000000	Apis mellifera	China: Jilin	2.01365	17	99
Commensalibacter	Commensalibacter	M0407	JACFQJ000000000	Apis mellifera	China: Jilin	1.96735	16	99
Commensalibacter	Commensalibacter	W6292M3	JACFQT000000000	Apis mellifera	China: Jilin	1.98463	15	99
Commensalibacter	Commensalibacter	B14384M2	JACFPS000000000	Apis mellifera	China: Jilin	1.97806	12	99
Commensalibacter	Commensalibacter	B14384M3	JACFPT000000000	Apis mellifera	China: Jilin	2.00036	18	99
Commensalibacter	Commensalibacter	W8163	JACFSR000000000	Apis mellifera	China: Jilin	2.04874	29	99
Frischella	Frischella-Amel	PEB0191	CP009056	Apis mellifera	USA: Austin	2.69235	1	98.31
Frischella	Frischella-Amel	ESL0167	NZ_QGLM00000000	Apis mellifera	Switzerland: Lausanne	2.55852	40	98.31
Frischella	Frischella-Amel	DSM-104328	NZ_QGTI00000000	Apis mellifera	USA: Austin	2.60519	67	97.74
Gilliamella	Gilli-1	wkB1	CP007445	Apis mellifera	USA: Austin, TX	3.13941	1	98.87
Gilliamella	Gilli-1	AB-598-B02	JAIM00000000	Apis mellifera	USA: West Haven, CT	1.80804	544	51.09
Gilliamella	Gilli-1	wkB7	LZGG01000000	Apis mellifera	USA: Austin, TX	2.90164	1	98.87
Gilliamella	Gilli-1	P54G	LZGJ00000000	Apis mellifera	USA: Austin, TX	3.10546	55	98.87
Gilliamella	Gilli-1	P46G	MCIV00000000	Apis mellifera	USA: West Haven, CT	7.423	2779	100
Gilliamella	Gilli-1	A-1-24	MZNE00000000	Apis mellifera	USA: Arizona	3.14452	157	98.87
Gilliamella	Gilli-1	A-2-24	MZNF00000000	Apis mellifera	USA: Arizona	3.13669	129	98.87
Gilliamella	Gilli-1	A8	MZNG00000000	Apis mellifera	USA: Arizona	3.04652	226	98.87
Gilliamella	Gilli-1	AM6	MZNH00000000	Apis mellifera	USA: Arizona	3.00338	655	98.31
Gilliamella	Gilli-1	Aw-17	MZNI00000000	Apis mellifera	USA: Arizona	2.92823	130	98.87
Gilliamella	Gilli-1	NO6	NAHR00000000	Apis mellifera	Norway: Aas	3.06436	129	98.87
Gilliamella	Gilli-1	NO8	NAHS00000000	Apis mellifera	Norway: Aas	3.03721	529	98.87
Gilliamella	Gilli-1	N-12-12	NAHT00000000	Apis mellifera	Norway: Aas	3.07643	147	98.87
Gilliamella	Gilli-1	NO10	NAHU00000000	Apis mellifera	Norway: Aas	3.0515	398	98.87
Gilliamella	Gilli-1	NO5	NAHV00000000	Apis mellifera	Norway: Aas	3.06325	143	98.87
Gilliamella	Gilli-1	N-9-4	NAHW00000000	Apis mellifera	Norway: Aas	3.06968	118	98.87
Gilliamella	Gilli-1	N-15-12	NAHX00000000	Apis mellifera	Norway: Aas	3.04946	264	98.87
Gilliamella	Gilli-1	N4	NARN00000000	Apis mellifera	Norway: Aas	2.91073	127	98.87
Gilliamella	Gilli-1	A-12-12	NARO00000000	Apis mellifera	USA: Arizona	2.9427	102	98.87
Gilliamella	Gilli-1	A-7-12	NARP00000000	Apis mellifera	USA: Arizona	3.14386	91	98.87
Gilliamella	Gilli-1	A-7-24	NARQ00000000	Apis mellifera	USA: Arizona	2.94318	107	98.87
Gilliamella	Gilli-1	A-8-12	NARR00000000	Apis mellifera	USA: Arizona	2.92955	110	98.87
Gilliamella	Gilli-1	A9	NARS00000000	Apis mellifera	USA: Arizona	3.02892	362	98.87
Gilliamella	Gilli-1	A-9-12	NART00000000	Apis mellifera	USA: Arizona	3.14501	189	98.87
Gilliamella	Gilli-1	AW13	NARU00000000	Apis mellifera	USA: Arizona	3.12886	371	98.87
Gilliamella	Gilli-1	N10	NARV00000000	Apis mellifera	Norway: Aas	2.89899	202	98.87
Gilliamella	Gilli-1	N2	NARW00000000	Apis mellifera	Norway: Aas	2.90865	88	98.87
Gilliamella	Gilli-1	AW11	NARX00000000	Apis mellifera	USA: Arizona	2.94285	328	98.31
Gilliamella	Gilli-1	AM4	NARY00000000	Apis mellifera	USA: Arizona	3.06385	166	98.87
Gilliamella	Gilli-1	N6	NARZ00000000	Apis mellifera	Norway: Aas	2.90517	82	98.87
Gilliamella	Gilli-1	N-G5	NASA00000000	Apis mellifera	Norway: Aas	3.06369	99	98.87
Gilliamella	Gilli-1	N-22	NASB00000000	Apis mellifera	Norway: Aas	2.97405	92	98.87
Gilliamella	Gilli-1	N-28	NASC00000000	Apis mellifera	Norway: Aas	2.97902	304	98.87
Gilliamella	Gilli-1	ESL0178	NZ_QGLQ00000000	Apis mellifera	Switzerland: Lausanne	2.88566	18	98.87
Gilliamella	Gilli-1	DSM-104097	NZ_QICT00000000	Apis mellifera	USA: Austin, TX	3.07705	53	98.87
Gilliamella	Gilli-1	B14384G12	JACFPU000000000	Apis mellifera	China: Jilin	3.03509	95	98.87
Gilliamella	Gilli-1	B14384G15	JACFPV000000000	Apis mellifera	China: Jilin	3.03136	71	98.87
Gilliamella	Gilli-1	B14448G7	JACFPW000000000	Apis mellifera	China: Jilin	2.94617	85	98.87
Gilliamella	Gilli-1	B14448G11	JACFPX000000000	Apis mellifera	China: Jilin	2.93908	80	98.87
Gilliamella	Gilli-1	B14448G12	JACFPY000000000	Apis mellifera	China: Jilin	2.94658	92	98.87
Gilliamella	Gilli-1	W8127	VMHM00000000	Apis mellifera	China: Jilin	3.22145	60	98.87
Gilliamella	Gilli-1	W8136	JACFQU000000000	Apis mellifera	China: Jilin	3.226	76	98.87
Gilliamella	Gilli-2	AB-598-P17	JAIO00000000	Apis mellifera	USA: West Haven, CT	1.47386	296	56.5
Gilliamella	Gilli-2	P83G	LZGH00000000	Apis mellifera	USA: Austin, TX	2.49402	28	98.87
Gilliamella	Gilli-2	P62G	LZGI00000000	Apis mellifera	USA: Austin, TX	2.54911	20	98.87
Gilliamella	Gilli-2	M1-2G	LZGQ00000000	Apis mellifera	USA: Austin, TX	2.38882	10	98.87
Gilliamella	Gilli-2	M6-3G	MCIU00000000	Apis mellifera	USA: Austin, TX	2.70917	85	98.87
Gilliamella	Gilli-2	NO3	NASD00000000	Apis mellifera	Norway: Aas	2.52386	54	98.87
Gilliamella	Gilli-2	NO16	NASE00000000	Apis mellifera	Norway: Aas	2.52624	57	98.87
Gilliamella	Gilli-2	NO14	NASF00000000	Apis mellifera	Norway: Aas	2.52008	75	98.87
Gilliamella	Gilli-2	NO13	NASG00000000	Apis mellifera	Norway: Aas	2.53311	60	98.87
Gilliamella	Gilli-2	NO12	NASH00000000	Apis mellifera	Norway: Aas	2.52722	68	98.87
Gilliamella	Gilli-2	NO1	NASI00000000	Apis mellifera	Norway: Aas	2.51623	156	98.87
Gilliamella	Gilli-2	NO15	NASJ00000000	Apis mellifera	Norway: Aas	2.52072	50	98.87
Gilliamella	Gilli-2	A-4-12	NASK00000000	Apis mellifera	USA: Arizona	2.62624	104	98.87
Gilliamella	Gilli-2	AM1	NASL00000000	Apis mellifera	USA: Arizona	2.43828	120	98.87
Gilliamella	Gilli-2	NO4	NASM00000000	Apis mellifera	Norway: Aas	2.51943	214	98.87
Gilliamella	Gilli-2	A7	NASN00000000	Apis mellifera	USA: Arizona	2.71045	125	98.87
Gilliamella	Gilli-2	A-TSA1	NASO00000000	Apis mellifera	USA: Arizona	2.46744	79	98.87
Gilliamella	Gilli-2	A-TSA2	NASP00000000	Apis mellifera	USA: Arizona	2.46216	72	98.87
Gilliamella	Gilli-2	A-TSA3	NASQ00000000	Apis mellifera	USA: Arizona	2.46721	77	98.87
Gilliamella	Gilli-2	A-TSA4	NASR00000000	Apis mellifera	USA: Arizona	2.46097	86	98.87
Gilliamella	Gilli-2	N-G1	NASS00000000	Apis mellifera	Norway: Aas	2.47881	65	98.87
Gilliamella	Gilli-2	N-G3	NASU00000000	Apis mellifera	Norway: Aas	2.48289	83	98.87
Gilliamella	Gilli-2	N-G4	NASV00000000	Apis mellifera	Norway: Aas	2.43625	142	98.87
Gilliamella	Gilli-2	ESL0169	NZ_QGLN00000000	Apis mellifera	Switzerland: Lausanne	2.43078	13	98.31
Gilliamella	Gilli-2	ESL0172	NZ_QGLO00000000	Apis mellifera	Switzerland: Lausanne	2.68577	17	98.87
Gilliamella	Gilli-2	B14384G7	JACFPZ000000000	Apis mellifera	China: Jilin	2.59263	25	98.87
Gilliamella	Gilli-2	B14384G10	JACFQA000000000	Apis mellifera	China: Jilin	2.5955	17	98.87
Gilliamella	Gilli-2	B14384G13	JACFQB000000000	Apis mellifera	China: Jilin	2.5927	21	98.87
Gilliamella	Gilli-2	B14384H2	JACFQC000000000	Apis mellifera	China: Jilin	2.59577	19	98.87
Gilliamella	Gilli-2	W8126	JACFPE000000000	Apis mellifera	China: Jilin	2.69999	20	98.87
Gilliamella	Gilli-2	W8145	JACFRC000000000	Apis mellifera	China: Jilin	2.66367	11	98.87
Gilliamella	Gilli-2	M0320	JACFQD000000000	Apis mellifera	China: Jilin	2.48164	49	98.87
Gilliamella	Gilli-2	W8129	JACFRD000000000	Apis mellifera	China: Jilin	2.48461	40	98.87
Gilliamella	Gilli-2	W8123	JACFRE000000000	Apis mellifera	China: Jilin	2.48494	37	98.87
Gilliamella	Gilli-2	W8128	JACFSE000000000	Apis mellifera	China: Jilin	2.50397	54	98.87
Gilliamella	Gilli-2	M0364	JACFSF000000000	Apis mellifera	China: Jilin	2.407	49	98.87
Gilliamella	Gilli-3	AB-598-I20	JAIN00000000	Apis mellifera	USA: West Haven, CT	2.21254	389	59.32
Gilliamella	Gilli-3	N-G2	NAST00000000	Apis mellifera	Norway: Aas	2.70919	77	98.87
Gilliamella	Gilli-3	N-W3	NASW00000000	Apis mellifera	Norway: Aas	2.67496	90	98.87
Gilliamella	Gilli-3	ESL0177	NZ_QGLP00000000	Apis mellifera	Switzerland: Lausanne	3.0862	19	98.31
Gilliamella	Gilli-3	ESL0182	NZ_QGLR00000000	Apis mellifera	Switzerland: Lausanne	3.53717	31	98.31
Gilliamella	Gilli-3	W8131	VMHL00000000	Apis mellifera	China: Jilin	2.61752	19	98.87
Gilliamella	Gilli-Acer	wkB171	LYST00000000	Apis andreniformis	Singapore: Hort Park	2.67093	59	98.87
Gilliamella	Gilli-Acer	wkB72	LZEI00000000	Apis cerana	Malaysia: Negeri Sembilan	2.57083	30	98.31
Gilliamella	Gilli-Acer	wkB308	LZGN00000000	Apis cerana	Malaysia: Genting Highlands	2.73711	46	98.87
Gilliamella	Gilli-Acer	wkB292	LZGO00000000	Apis cerana	Singapore: Hort Park	2.74118	85	98.87
Gilliamella	Gilli-Acer	wkB195	LZGP00000000	Apis cerana	Malaysia: Genting Highlands	2.501	38	98.31
Gilliamella	Gilli-Ador	wkB178	LZGK00000000	Apis dorsata	Singapore: Hort Park	2.36903	16	98.87
Gilliamella	Gilli-Ador	wkB112	LZGL00000000	Apis dorsata	Malaysia: Kuala Lumpur	2.53231	22	98.87
Gilliamella	Gilli-Ador	wkB108	LZGM00000000	Apis dorsata	Malaysia: Kuala Lumpur	3.07617	129	98.31
Gilliamella	Gilli-Bom	R-53248	FMAQ00000000	Bombus pascuorum	Belgium: Ghent	2.31966	29	98.31
Gilliamella	Gilli-Bom	R-53144	FMBA00000000	Bombus lapidarius	Belgium: Ghent	2.52149	113	98.87
Gilliamella	Gilli-Bom	R-54852	FMWR00000000	Bombus pascuorum	Belgium: Ghent	2.28181	44	97.74
Gilliamella	Gilli-Bom	R-54662	FMWS00000000	Bombus terrestris	Belgium: Ghent	2.61698	132	98.87
Gilliamella	Gilli-Bom	wkB11	JFON00000000	Bombus bimaculatus	USA: West Haven, CT	2.26099	61	97.74
Gilliamella	Gilli-Bom	wkB30	JFZX00000000	Bombus vagans	USA: West Haven, CT	2.3206	139	98.87
Gilliamella	Gilli-Bom	App2-1	LZGR00000000	Bombus appositus	USA: Logan, Utah	2.41843	73	98.31
Gilliamella	Gilli-Bom	App4-10	LZGS00000000	Bombus appositus	USA: Logan, Utah	2.43439	53	98.87
Gilliamella	Gilli-Bom	App6-5	LZGT00000000	Bombus appositus	USA: Logan, Utah	2.63394	106	96.47
Gilliamella	Gilli-Bom	HK7	LZGU00000000	Bombus pensylvanicus	USA: Austin, TX	2.83208	137	98.31
Gilliamella	Gilli-Bom	HK2	LZGV00000000	Bombus pensylvanicus	USA: Austin, TX	2.84333	117	98.31
Gilliamella	Gilli-Bom	WF3-4	LZGW00000000	Bombus pensylvanicus	USA: Austin, TX	2.8474	61	98.31
Gilliamella	Gilli-Bom	Fer1-1	LZGX00000000	Bombus fervidus	USA: Logan, Utah	2.74134	118	98.31
Gilliamella	Gilli-Bom	Fer2-1	LZGY00000000	Bombus fervidus	USA: Logan, Utah	2.6117	207	93.1
Gilliamella	Gilli-Bom	Fer4-1	LZGZ00000000	Bombus fervidus	USA: Logan, Utah	2.52013	360	98.31
Gilliamella	Gilli-Bom	Gris1-4	LZHA00000000	Bombus griseocollis	USA: New Haven, CT	2.35886	90	98.87
Gilliamella	Gilli-Bom	Gris3-2	LZHB00000000	Bombus griseocollis	USA: New Haven, CT	2.55253	89	98.87
Gilliamella	Gilli-Bom	Bif1-4	LZHC00000000	Bombus bifarius	USA: Logan, Utah	2.55159	98	98.87
Gilliamella	Gilli-Bom	Bim1-2	LZHD00000000	Bombus bimaculatus	USA: New Haven, CT	2.53748	107	98.87
Gilliamella	Gilli-Bom	Bim3-2	LZHE00000000	Bombus bimaculatus	USA: New Haven, CT	2.59278	177	100
Gilliamella	Gilli-Bom	Choc3-5	LZHF00000000	Bombus impatiens	USA: New Haven, CT	2.19301	89	97.74
Gilliamella	Gilli-Bom	Choc4-2	LZHG00000000	Bombus impatiens	USA: New Haven, CT	2.24519	77	97.74
Gilliamella	Gilli-Bom	Choc5-1	LZHH00000000	Bombus impatiens	USA: New Haven, CT	2.62835	125	98.87
Gilliamella	Gilli-Bom	Choc6-1	LZHI00000000	Bombus impatiens	USA: New Haven, CT	2.18062	68	97.74
Gilliamella	Gilli-Bom	GillExp13	LZHJ00000000	Bombus impatiens	USA: New Haven, CT	2.39223	163	98.87
Gilliamella	Gilli-Bom	Imp1-1	LZHK00000000	Bombus impatiens	USA: New Haven, CT	2.35976	141	98.87
Gilliamella	Gilli-Bom	Imp1-6	LZHL00000000	Bombus impatiens	USA: New Haven, CT	2.2696	91	97.18
Gilliamella	Gilli-Bom	wkB18	LZHM00000000	Bombus vagans	USA: New Haven, CT	2.37199	113	97.74
Gilliamella	Gilli-Bom	Nev3-1	LZHN00000000	Bombus nevadensis	USA: Logan, Utah	2.85751	93	98.31
Gilliamella	Gilli-Bom	Nev5-1	LZHO00000000	Bombus nevadensis	USA: Logan, Utah	2.71349	94	98.31
Gilliamella	Gilli-Bom	Nev6-6	LZHP00000000	Bombus nevadensis	USA: Logan, Utah	2.68963	103	98.31
Gilliamella	Gilli-Bom	Occ3-1	LZHQ00000000	Bombus occidentalis	USA: Logan, Utah	2.23279	36	98.87
Gilliamella	Gilli-Bom	Occ4-3	LZHR00000000	Bombus occidentalis	USA: Logan, Utah	2.68622	124	98.87
Lactobacillus	Lac-kunkeei	EFB6	AZBY00000000	Apis mellifera	Germany: Bavaria	1.56685	55	97.76
Lactobacillus	Lac-kunkeei	FF30-6	BDDX00000000	Apis mellifera	NA	1.58041	25	98.07
Lactobacillus	Lac-kunkeei	MP2	CP012920	Apis mellifera	Chile: María Pinto, Melipilla	1.61452	1	98.07
Lactobacillus	Lac-kunkeei	AR114	JPYX00000000	Apis mellifera	Norway	1.55161	21	97.76
Lactobacillus	Lac-kunkeei	Fhon13	JXCT00000000	Apis mellifera	Sweden: Jonstorp	1.46024	9	97.39
Lactobacillus	Lac-kunkeei	Fhon2	JXCU00000000	Apis mellifera	Sweden: Jonstorp	1.60826	8	97.76
Lactobacillus	Lac-kunkeei	Laan	JXCV00000000	Apis andreniformis	Malaysia: Borneo	1.554	24	97.76
Lactobacillus	Lac-kunkeei	Lace	JXCW00000000	Apis cerana	Malaysia: Borneo	1.52585	8	97.76
Lactobacillus	Lac-kunkeei	Lafl	JXCX00000000	Apis florea	Thailand	1.56713	14	97.76
Lactobacillus	Lac-kunkeei	Lako	JXCY00000000	Apis koschevnikovi	Malaysia: Borneo	1.55294	7	98.07
Lactobacillus	Lac-kunkeei	Lala	JXCZ00000000	Apis laboriosa	Nepal	1.56964	47	98.07
Lactobacillus	Lac-kunkeei	Lani	JXDA00000000	Apis nigrocincta	Indonesia	1.49002	8	97.76
Lactobacillus	Lac-kunkeei	Lado	JXDC00000000	Apis dorsata	Malaysia: Borneo	1.40692	9	98.07
Lactobacillus	Lac-kunkeei	Lanu	JXDD00000000	Apis nuluensis	Malaysia: Borneo	1.57686	16	98.07
Lactobacillus	Lac-kunkeei	Lmbe	JXDE00000000	Melipona beecheii	Mexico	1.47874	18	98.07
Lactobacillus	Lac-kunkeei	Lmbo	JXDF00000000	Meliponula bocandei	Kenya	1.56008	31	98.07
Lactobacillus	Lac-kunkeei	M0345	JACFQW000000000	Apis mellifera	China: Jilin	1.52267	19	97.76
Lactobacillus Frim4	Firm4-1	Hon2	JXBZ00000000	Apis mellifera	Sweden: Jonstorp	1.8106	7	98.78
Lactobacillus Frim4	Firm4-1	W8085	JACFRF000000000	Apis mellifera	China: Jilin	1.61607	14	98.78
Lactobacillus Frim4	Firm4-1	W8086	JACFRG000000000	Apis mellifera	China: Jilin	1.61591	15	98.78
Lactobacillus Frim4	Firm4-1	W8087	JACFRH000000000	Apis mellifera	China: Jilin	1.61588	16	98.78
Lactobacillus Frim4	Firm4-1	W8088	JACFRI000000000	Apis mellifera	China: Jilin	1.61612	16	98.78
Lactobacillus Frim4	Firm4-1	W8089	JACFRJ000000000	Apis mellifera	China: Jilin	1.61674	18	98.78
Lactobacillus Frim4	Firm4-1	W8090	JACFRK000000000	Apis mellifera	China: Jilin	1.61587	15	98.78
Lactobacillus Frim4	Firm4-2	Bin4	JXJQ00000000	Apis mellifera	Sweden: Jonstorp	1.81505	11	98.95
Lactobacillus Frim4	Firm4-2	W8092	JACFPF000000000	Apis mellifera	China: Jilin	1.6714	9	98.95
Lactobacillus Frim5	Firm5-1	R-53131	FMAN00000000	Apis mellifera	NA	1.68255	17	97.4
Lactobacillus Frim5	Firm5-1	Hma11	JXLG00000000	Apis mellifera	Sweden: Jonstorp	1.71738	7	97.4
Lactobacillus Frim5	Firm5-1	ESL0185	NZ_CP029476	Apis mellifera	Switzerland: Lausanne	1.6831	1	97.32
Lactobacillus Frim5	Firm5-1	LMG-26964	NZ_PDKP00000000	Apis mellifera L.	Czech Republic	1.58865	74	92.93
Lactobacillus Frim5	Firm5-1	ESL0263	NZ_REHL00000000	Apis mellifera	Switzerland: Lausanne	1.82233	12	97.4
Lactobacillus Frim5	Firm5-1	W8172	JACFPG000000000	Apis mellifera	China: Jilin	1.56494	21	97.4
Lactobacillus Frim5	Firm5-1	M0403	JACFQV000000000	Apis mellifera	China: Jilin	1.87417	28	97.4
Lactobacillus Frim5	Firm5-1	M0390	JACFPH000000000	Apis mellifera	China: Jilin	1.90604	28	97.4
Lactobacillus Frim5	Firm5-2	wkB8	CP009531	Apis mellifera	USA: West Haven, CT	1.93253	2	97.73
Lactobacillus Frim5	Firm5-2	Bma5	JXJR00000000	Apis mellifera	Sweden: Jonstorp	2.02025	10	97.65
Lactobacillus Frim5	Firm5-2	ESL0183	NZ_CP029544	Apis mellifera	Switzerland: Lausanne	1.86723	2	97.73
Lactobacillus Frim5	Firm5-2	ESL0262	NZ_REHM00000000	Apis mellifera	Switzerland: Lausanne	1.866	15	97.73
Lactobacillus Frim5	Firm5-2	W8093	JACFRL000000000	Apis mellifera	China: Jilin	1.92005	28	97.73
Lactobacillus Frim5	Firm5-3	Hma8	JXLI00000000	Apis mellifera	Sweden: Jonstorp	2.11615	9	97.4
Lactobacillus Frim5	Firm5-3	ESL0184	NZ_QGLG00000000	Apis mellifera	Switzerland: Lausanne	2.03618	4	97.4
Lactobacillus Frim5	Firm5-3	ESL0260	NZ_REHO00000000	Apis mellifera	Switzerland: Lausanne	1.92545	22	97.4
Lactobacillus Frim5	Firm5-3	ESL0259	NZ_REHP00000000	Apis mellifera	Switzerland: Lausanne	1.8223	18	97.4
Lactobacillus Frim5	Firm5-3	W8171	JACFPI000000000	Apis mellifera	China: Jilin	1.89409	22	97.4
Lactobacillus Frim5	Firm5-3	M0392	JACFPJ000000000	Apis mellifera	China: Jilin	1.89383	24	97.4
Lactobacillus Frim5	Firm5-3	M0393	JACFPK000000000	Apis mellifera	China: Jilin	1.89388	23	97.4
Lactobacillus Frim5	Firm5-4	wkB10	JRJB00000000	Apis mellifera	USA: West Haven, CT	2.08464	32	97.4
Lactobacillus Frim5	Firm5-4	Biut2	JXBY00000000	Apis mellifera	Sweden: Jonstorp	2.11838	7	96.72
Lactobacillus Frim5	Firm5-4	Hma2	JXLH00000000	Apis mellifera	Sweden: Jonstorp	2.18698	13	97.4
Lactobacillus Frim5	Firm5-4	ESL0186	NZ_CP029477	Apis mellifera	Switzerland: Lausanne	2.01894	1	97.4
Lactobacillus Frim5	Firm5-4	ESL0261	NZ_REHN00000000	Apis mellifera	Switzerland: Lausanne	2.10693	17	97.4
Lactobacillus Frim5	Firm5-4	M0396	JACFQE000000000	Apis mellifera	China: Jilin	1.92271	32	97.73
Lactobacillus Frim5	Firm5-4	W8173	JACFRM000000000	Apis mellifera	China: Jilin	2.05327	36	97.4
Lactobacillus Frim5	Firm5-4	W8174	JACFRN000000000	Apis mellifera	China: Jilin	2.05226	26	97.4
Lactobacillus Frim5	Firm5-4	M0398	JACFRO000000000	Apis mellifera	China: Jilin	2.05314	34	97.4
Lactobacillus Frim5	Lac-Firm5-Bom	R-53102	NZ_FOMN00000000	NA	NA	1.67591	20	97
Lactobacillus Frim5	Lac-Firm5-Bom	H70-3	NZ_NPNG00000000	Bombus	Belgium: Ghent	1.67144	29	97
Lactobacillus Frim5	Lac-Firm5-Bom	ESL0247	NZ_REHB00000000	Bombus bohemicus	Switzerland: Le Moleson region, Fribourg	1.63053	21	96.59
Lactobacillus Frim5	Lac-Firm5-Bom	ESL0246	NZ_REHC00000000	Bombus bohemicus	Switzerland: Le Moleson region, Fribourg	1.63279	21	96.59
Lactobacillus Frim5	Lac-Firm5-Bom	ESL0245	NZ_REHD00000000	Bombus bohemicus	Switzerland: Le Moleson region, Fribourg	1.62954	22	96.59
Lactobacillus Frim5	Lac-Firm5-Bom	ESL0237	NZ_REHE00000000	Bombus pascuorum	Switzerland: Le Moleson region, Fribourg	1.69213	23	97
Lactobacillus Frim5	Lac-Firm5-Bom	ESL0236	NZ_REHF00000000	Bombus pascuorum	Switzerland: Le Moleson region, Fribourg	1.69066	24	97
Lactobacillus Frim5	Lac-Firm5-Bom	ESL0234	NZ_REHG00000000	Bombus pascuorum	Switzerland: Le Moleson region, Fribourg	1.68983	24	97
Lactobacillus Frim5	Lac-Firm5-Bom	ESL0233	NZ_REHH00000000	Bombus terrestris	Switzerland: Lausanne	1.65455	13	97.08
Lactobacillus Frim5	Lac-Firm5-Bom	ESL0230	NZ_REHI00000000	Bombus pascuorum	Switzerland: Le Moleson region, Fribourg	1.68632	11	97
Lactobacillus Frim5	Lac-Firm5-Bom	ESL0228	NZ_REHJ00000000	Bombus bohemicus	Switzerland: Le Moleson region, Fribourg	1.63441	17	96.59
Lactobacillus Frim5	Lac-Firm5-Bom	ESL0225	NZ_REHK00000000	Bombus pascuorum	Switzerland: Le Moleson region, Fribourg	1.69768	14	97
Melissococcus	Melissococcus-plutonius	B5	JSAW01000002	NA	NA	2.10114	6	96.08
Melissococcus	Melissococcus-plutonius	ATCC-35311	NC_015516	NA	NA	2.06873	2	95.76
Melissococcus	Melissococcus-plutonius	DAT561	NC_016938	NA	NA	2.04525	2	96.08
Melissococcus	Melissococcus-plutonius	S1	NZ_CP006683	Apis mellifera	Switzerland	2.07386	2	96.08
Melissococcus	Melissococcus-plutonius	764-5B	NZ_JSAV00000000	NA	NA	2.04585	15	96.08
Melissococcus	Melissococcus-plutonius	765-6B	NZ_JSAX00000000	NA	NA	2.02134	10	96.08
Melissococcus	Melissococcus-plutonius	21.1	NZ_JSAY00000000	NA	NA	2.07732	8	96.08
Melissococcus	Melissococcus-plutonius	90	NZ_JSAZ00000000	NA	NA	2.06686	15	96.08
Melissococcus	Melissococcus-plutonius	49.3	NZ_JSBA00000000	NA	NA	2.07593	9	96.08
Melissococcus	Melissococcus-plutonius	119	NZ_JSBB00000000	NA	NA	2.03983	17	96.08
Melissococcus	Melissococcus-plutonius	H6	NZ_JSBC00000000	NA	NA	2.07551	11	96.08
Melissococcus	Melissococcus-plutonius	L9	NZ_JSBD00000000	NA	NA	2.05895	11	96.08
Melissococcus	Melissococcus-plutonius	60	NZ_JSBE00000000	NA	NA	2.07252	13	96.08
Melissococcus	Melissococcus-plutonius	82	NZ_JSBF00000000	NA	NA	2.0476	14	96.08
Paenibacillus	Paenibacillus-larvae	ERIC-I	CP019651	NA	NA	4.28895	1	99.09
Paenibacillus	Paenibacillus-larvae	Eric-IV	CP019659	NA	NA	4.37817	3	99.73
Paenibacillus	Paenibacillus-larvae	CCM-38	CP020327	NA	NA	4.44421	3	99.73
Paenibacillus	Paenibacillus-larvae	BRL-230010	NZ_AARF00000000	NA	NA	4.03319	362	80.68
Paenibacillus	Paenibacillus-larvae	DSM-25719	NZ_ADFW00000000	NA	NA	4.57959	8	99.09
Paenibacillus	Paenibacillus-larvae	B-3650	NZ_ADZY00000000	NA	NA	4.35238	353	98.73
Paenibacillus	Paenibacillus-larvae	DSM-25430	NZ_CP019652	NA	NA	4.05601	2	99.62
Paenibacillus	Paenibacillus-larvae	Eric-III	NZ_CP019655	NA	NA	4.70198	4	99.73
Paenibacillus	Paenibacillus-larvae	ATCC-9545	NZ_CP019687	Apis mellifera	Mexico: Mexico City	4.28995	1	99
Paenibacillus	Paenibacillus-larvae	ATCC-13537	NZ_CP019794	NA	NA	4.5207	3	98.51
Paenibacillus	Paenibacillus-larvae	SAG-10367	NZ_CP020557	NA	NA	4.79487	2	97.54
Paenibacillus	Paenibacillus-larvae	MEX14	NZ_LAWY00000000	NA	NA	4.18511	139	99.09
Parasaccharibacter	Alpha2	G7-7-3c	CP020554	Apis mellifera	USA: Arizona	2.01163	1	99.8
Parasaccharibacter	Alpha2	AS1	MEJG00000000	Apis mellifera larvae	USA: Arizona, Tucson	1.85324	13	98.81
Parasaccharibacter	Alpha2	AM169	NZ_CBLY000000000	Apis mellifera	NA	1.97809	9	99.8
Saccharibacter	Alpha2	DSM-15669	ARJS01000000	Pollen sample	Japan	2.38407	43	99.25
Saccharibacter	Alpha2	M18	MNPS00000000	Apis mellifera	Hungary	2.07505	11	99.55
Saccharibacter	Alpha2	3.A.1	MNPT00000000	Honey	Hungary	2.01321	24	99.8
Snodgrassella	Snod-Acer-Aand-Aflo-1	wkB298	MEIK00000000	Apis cerana	Singapore: Hort Park	2.33827	42	99.57
Snodgrassella	Snod-Acer-Aand-Aflo-1	wkB273	MEIL00000000	Apis florea	Singapore: Clementi Park	2.31751	31	99.57
Snodgrassella	Snod-Acer-Aand-Aflo-1	wkB237	MEIM00000000	Apis andreniformis	Singapore: Hort Park	2.32101	21	99.57
Snodgrassella	Snod-Amel	AB-598-J21	AVQL00000000	Apis mellifera	USA: West Haven, CT	2.33416	456	89.57
Snodgrassella	Snod-Amel	wkB2	CP007446	Apis mellifera	USA: Austin, TX	2.52798	1	99.57
Snodgrassella	Snod-Amel	AB-598-P14	JACG00000000	Apis mellifera	USA: West Haven, CT	1.30775	385	50.03
Snodgrassella	Snod-Amel	AB-598-O11	JAIK00000000	Apis mellifera	USA: West Haven, CT	1.37491	401	50.76
Snodgrassella	Snod-Amel	AB-598-O02	JAIL00000000	Apis mellifera	USA: West Haven, CT	1.60139	259	65.35
Snodgrassella	Snod-Amel	wkB339	MEII00000000	Apis mellifera	Malaysia: Genting Highlands	2.49992	27	99.57
Snodgrassella	Snod-Amel	wkB332	MEIJ00000000	Apis mellifera	Malaysia: Genting Highlands	2.48742	30	99.57
Snodgrassella	Snod-Amel	wkB9	MEIN00000000	Apis mellifera	USA: West Haven, CT	2.54854	15	99.57
Snodgrassella	Snod-Amel	PEB0171	MEIV00000000	Apis mellifera	USA: West Haven, CT	2.52062	77	99.57
Snodgrassella	Snod-Amel	PEB0178	MEIW00000000	Apis mellifera	USA: West Haven, CT	2.52493	135	99.15
Snodgrassella	Snod-Amel	M1-3S	MEIX00000000	Apis mellifera	USA: Austin, TX	2.50066	93	99.57
Snodgrassella	Snod-Amel	Aw-20	MVDP01000000	Apis mellifera	USA: Arizona	2.4985	65	99.57
Snodgrassella	Snod-Amel	Aw-18	NAGW01000000	Apis mellifera	USA: Arizona	2.49711	88	99.57
Snodgrassella	Snod-Amel	A12	NAGX00000000	Apis mellifera	USA: Arizona	2.39992	214	99.57
Snodgrassella	Snod-Amel	A-10-12	NAGY01000000	Apis mellifera	USA: Arizona	2.50165	63	99.57
Snodgrassella	Snod-Amel	A11	NAGZ00000000	Apis mellifera	USA: Tucson, AZ	2.43026	122	99.57
Snodgrassella	Snod-Amel	A-11-12	NAHA00000000	Apis mellifera	USA: Arizona	2.50099	90	99.57
Snodgrassella	Snod-Amel	A-1-12	NAHB00000000	Apis mellifera	USA: Arizona	2.50229	58	99.57
Snodgrassella	Snod-Amel	A2	NAHC01000000	Apis mellifera	USA: Arizona	2.42519	84	99.57
Snodgrassella	Snod-Amel	A-2-12	NAHD01000000	Apis mellifera	USA: Arizona	2.50268	75	99.57
Snodgrassella	Snod-Amel	A3	NAHE01000000	Apis mellifera	USA: Arizona	2.42873	109	99.57
Snodgrassella	Snod-Amel	A5	NAHF01000000	Apis mellifera	USA: Arizona	2.43038	120	99.57
Snodgrassella	Snod-Amel	A-5-24	NAHG01000000	Apis mellifera	USA: Arizona	2.49074	172	99.57
Snodgrassella	Snod-Amel	A-9-24	NAHH01000000	Apis mellifera	USA: Arizona	2.50111	62	99.57
Snodgrassella	Snod-Amel	N-W4	NAHI01000000	Apis mellifera	Norway: Aas	2.42125	75	99.57
Snodgrassella	Snod-Amel	N-W7	NAHJ01000000	Apis mellifera	Norway: Aas	2.42332	62	99.57
Snodgrassella	Snod-Amel	N9	NAHK01000000	Apis mellifera	Norway: Aas	2.40334	129	99.57
Snodgrassella	Snod-Amel	N-S1	NAHL00000000	Apis mellifera	Norway: Aas	2.42087	98	99.57
Snodgrassella	Snod-Amel	N-S2	NAHM01000000	Apis mellifera	Norway: Aas	2.42123	73	99.57
Snodgrassella	Snod-Amel	N-S3	NAHN00000000	Apis mellifera	Norway: Aas	2.46352	79	99.57
Snodgrassella	Snod-Amel	N-S4	NAHO00000000	Apis mellifera	Norway: Aas	2.42149	38	99.57
Snodgrassella	Snod-Amel	N-S5	NAHP00000000	Apis mellifera	Norway: Aas	2.41762	77	99.57
Snodgrassella	Snod-Amel	N-23	NAHQ00000000	Apis mellifera	Norway: Aas	2.42169	128	99.57
Snodgrassella	Snod-Amel	E1	NXEN00000000	Apis mellifera	USA: Arizona	2.38832	156	98.24
Snodgrassella	Snod-Amel	ESL0196	NZ_QGLS00000000	Apis mellifera	Switzerland: Lausanne	2.4463	15	99.57
Snodgrassella	Snod-Amel	M0118	JACFQK000000000	Apis mellifera	China: Jilin	2.54553	56	99.57
Snodgrassella	Snod-Amel	M0112	JACFQL000000000	Apis mellifera	China: Jilin	2.54278	48	99.57
Snodgrassella	Snod-Amel	M0110	JACFQM000000000	Apis mellifera	China: Jilin	2.54233	50	99.57
Snodgrassella	Snod-Amel	M0351	JACFSG000000000	Apis mellifera	China: Jilin	2.44578	24	99.57
Snodgrassella	Snod-Amel	W6238H11	JACFSH000000000	Apis mellifera	China: Jilin	2.4883	30	99.57
Snodgrassella	Snod-Amel	W6238H14	JACFSI000000000	Apis mellifera	China: Jilin	2.49331	33	99.57
Snodgrassella	Snod-Amel	W8124	JACFRP000000000	Apis mellifera	China: Jilin	2.37407	13	99.57
Snodgrassella	Snod-Amel	W8132	JACFRQ000000000	Apis mellifera	China: Jilin	2.4025	19	99.57
Snodgrassella	Snod-Amel	W8135	JACFQX000000000	Apis mellifera	China: Jilin	2.40426	20	99.57
Snodgrassella	Snod-Amel	W8134	JACFQY000000000	Apis mellifera	China: Jilin	2.4053	20	99.57
Snodgrassella	Snod-Amel	W8158	JACFSM000000000	Apis mellifera	China: Jilin	2.57312	23	99.57
Snodgrassella	Snod-Bom	wkB29	JFZV00000000	Bombus vagans	USA: West Haven, CT	2.40631	88	99.57
Snodgrassella	Snod-Bom	wkB12	JFZW00000000	Bombus bimaculatus	USA: West Haven, CT	2.4385	34	99.57
Snodgrassella	Snod-Bom	Gris2-3-4	MDUY00000000	Bombus griseocollis	USA: New Haven, CT	2.41752	62	99.57
Snodgrassella	Snod-Bom	Pens2-2-5	MDUZ00000000	Bombus pensylvanicus	USA: Austin, TX	2.48614	132	99.57
Snodgrassella	Snod-Bom	Snod2-1-5	MDVA00000000	Bombus impatiens	USA: New Haven, CT	2.35571	62	99.57
Snodgrassella	Snod-Bom	App2-2	MDVB00000000	Bombus appositus	USA: Logan, Utah	2.48389	119	99.15
Snodgrassella	Snod-Bom	App4-8	MDVC00000000	Bombus appositus	USA: Logan, Utah	2.57772	115	99.57
Snodgrassella	Snod-Bom	App6-4	MDVD00000000	Bombus appositus	USA: Logan, Utah	2.62332	108	99.57
Snodgrassella	Snod-Bom	Fer1-2	MDVE00000000	Bombus fervidus	USA: Logan, Utah	2.44271	66	99.57
Snodgrassella	Snod-Bom	Fer2-2	MDVF00000000	Bombus fervidus	USA: Logan, Utah	2.3588	53	99.57
Snodgrassella	Snod-Bom	Fer4-2	MDVG00000000	Bombus fervidus	USA: Logan, Utah	3.03591	90	99.57
Snodgrassella	Snod-Bom	Gris1-3	MDVH00000000	Bombus griseocollis	USA: New Haven, CT	2.44197	58	99.57
Snodgrassella	Snod-Bom	Gris1-6	MDVI00000000	Bombus griseocollis	USA: New Haven, CT	2.45969	50	99.57
Snodgrassella	Snod-Bom	Gris3-4	MDVJ00000000	Bombus griseocollis	USA: New Haven, CT	2.45321	48	99.57
Snodgrassella	Snod-Bom	WF3-3	MEIO00000000	Bombus pensylvanicus	USA: Austin, TX	2.6035	67	99.57
Snodgrassella	Snod-Bom	Ruf1-X	MEIP00000000	Bombus rufocinctus	USA	2.76222	31	99.57
Snodgrassella	Snod-Bom	Occ4-2	MEIQ00000000	Bombus occidentalis	USA: Logan, Utah	2.48907	54	99.57
Snodgrassella	Snod-Bom	Nev4-2	MEIR00000000	Bombus nevadensis	USA: Logan, Utah	2.58297	90	91.45
Snodgrassella	Snod-Bom	Nev3CBA3	MEIS00000000	Bombus nevadensis	USA: Logan, Utah	2.83265	131	99.15
Snodgrassella	Snod-Bom	HK9	MEIT00000000	Bombus pensylvanicus	USA: Austin, TX	2.56864	110	99.57
Snodgrassella	Snod-Bom	HK3	MEIU00000000	Bombus pensylvanicus	USA: Austin, TX	2.60918	74	99.57
Spiroplasma	Spiroplasma-melliferum	KC3	NZ_AGBZ00000000	NA	NA	1.29794	6	99.62
Spiroplasma	Spiroplasma-melliferum	IPMB4A	NZ_AMGI00000000	NA	NA	1.09885	24	97.37
Spiroplasma	Spiroplasma-melliferum	CH-1	NZ_PHSJ00000000	NA	NA	1.25684	64	99.62
